# Genomic basis of rapid urban evolution revealed by the subgenome-resolved genome of octoploid *Oxalis corniculata*

**DOI:** 10.64898/2026.04.21.719839

**Authors:** Hideaki Iimura, Mitsuhiko P. Sato, Yuta B. Aoyagi, Shinji Kikuchi, Yuuya Tachiki, Kei Uchida, Koki Katsuhara, Kiriko Hiraoka, Yuya Fukano, Kenta Shirasawa

## Abstract

Urbanization is a major driver of contemporary evolution, yet the genomic basis of urban adaptation remains poorly understood, particularly in non-model plants with complex polyploid genomes. Here, we investigate the genetic mechanisms underlying leaf color variation in the octoploid *Oxalis corniculata*, a phenotype associated with heat tolerance in urban environments. By integrating high-fidelity long-read sequencing and chromosome conformation capture, we generated the subgenome-resolved, chromosome-scale genome assemblies for both red- and green-leaved lines, resolving four distinct subgenomes. LTR insertion timing revealed a two-step hybridization history that established this octoploid genome within the last 1 million years. Leveraging a nationwide citizen science initiative, we collected and analyzed over 1,700 samples across a broad geographic range. We identified a major locus on one subgenome underlying this variation and implicate a coding-sequence repeat-length polymorphism in a *MYB* transcription factor as the candidate causal variant. This simple sequence repeat likely acts as a molecular "tuning knob" for rapid adaptation to urban heat islands. This study provides a new baseline for evolutionary ecological genomics in plants and highlights the power of integrating advanced genomics with public participation to forecast evolutionary responses in an increasingly urbanized world.
