## Supplementary Tables for "Genomic basis of rapid urban evolution revealed by the subgenome-resolved genome of octoploid *Oxalis corniculata*"

### Sheet: TableS1
Supplementary Table S1 Statistics of the initial contig assemblies for the red- and green-leaved Oxalis corniculata lines.
	Red-leaved line	Green-leaved line
Number of scaffolds	41	29
Assembly size (bp)	959444629	954089256
Scaffold N50 (bp)	39943405	40001801
Maximal scaffold (bp)	55430974	52385042

### Sheet: TableS2
Supplementary Table S2 List of Oxalis corniculata samples collected from across Japan.
Serial ID	Sampling site	Number of samples
		Group I	Group II	Group III	Misidentified	Low DNA quality	Total
Ox001	Yamanashi, Japan	2	0	2	3	0	7
Ox002	Otsu, Shiga, Japan	1	0	8	7	1	17
Ox003	Otsu, Shiga, Japan	0	2	0	15	0	17
Ox004	Hachioji, Tokyo, Japan	2	12	30	2	2	48
Ox005	Nishitokyo, Tokyo, Japan	2	14	27	0	3	46
Ox006	Sendai, Miyagi, Japan	1	25	17	2	3	48
Ox007	Okayama, Japan	6	22	8	0	4	40
Ox008	Tottori, Japan	2	14	26	0	0	42
Ox009	Matsumoto, Nagano, Japan	5	12	24	4	3	48
Ox010	Kagawa, Japan	2	22	2	0	1	27
Ox011	Yokohama, Kanagawa, Japan	2	8	26	0	1	37
Ox012	Numazu, Shizuoka, Japan	5	1	5	20	4	35
Ox013	Atami, Shizuoka, Japan	3	5	5	16	7	36
Ox014	Soja, Okayama, Japan	0	2	1	1	3	7
Ox015	Soja, Okayama, Japan	9	0	0	0	1	10
Ox016	Himeji, Hyogo, Japan	0	3	3	8	7	21
Ox017	Machida, Tokyo, Japan	1	12	25	10	0	48
Ox018	Kisarazu, Chiba, Japan	8	0	6	3	31	48
Ox019	Abiko, Chiba, Japan	1	3	6	0	4	14
Ox020	Kobe, Hyogo, Japan	7	9	28	0	1	45
Ox021	Yokohama, Kanagawa, Japan	1	1	4	3	6	15
Ox022	Kyoto, Japan	5	2	1	9	1	18
Ox023	Tsukuba, Ibaraki, Japan	1	6	4	4	0	15
Ox024	Tsuruoka, Yamagata, Japan	2	9	0	5	5	21
Ox025	Katashina, Gunma, Japan	12	1	3	0	0	16
Ox026	Suginami, Tokyo, Japan	6	8	22	0	12	48
Ox027	Obihiro, Hokkaido, Japan	1	0	0	8	4	13
Ox028	Fujisawa, Kanagawa, Japan	2	7	11	2	2	24
Ox029	Mihama, Aichi, Japan	3	10	2	4	1	20
Ox030	Okazaki, Aichi, Japan	4	9	5	3	0	21
Ox031	Gifu, Japan	2	4	7	7	0	20
Ox032	Nagoya, Aichi, Japan	1	4	8	12	0	25
Ox033	Matsudo, Chiba, Japan	2	9	35	2	0	48
Ox034	Toyama, Japan	1	24	22	1	0	48
Ox035	Kochi, Japan	0	0	0	1	3	4
Ox036	Bunkyo, Tokyo, Japan	0	0	1	1	2	4
Ox037	Kyoto, Japan	5	25	16	0	2	48
Ox038	Fukushima, Japan	0	6	30	12	0	48
Ox039	Yamanakako, Yamanashi, Japan	0	19	15	0	0	34
Ox040	Chuo, Osaka, Japan	1	3	1	3	11	19
Ox041	Yugawara, Kanagawa, Japan	6	7	1	2	0	16
Ox042	Nerima, Tokyo, Japan	0	1	10	7	6	24
Ox043	Kasukabe, Saitama, Japan	1	4	28	16	0	49
Ox044	Sapporo, Hokkaido, Japan	0	8	0	4	0	12
Ox045	Yachiyo, Chiba, Japan	2	0	18	4	2	26
Ox046	Bunkyo, Tokyo, Japan	0	0	11	2	1	14
Ox047	Goto, Nagasaki, Japan	8	2	0	0	0	10
Ox048	Goto, Nagasaki, Japan	13	5	1	3	1	23
Ox049	Osaka, Japan	6	2	4	11	3	26
Ox050	Chiba, Japan	4	1	6	13	0	24
Ox051	Shizuoka, Japan	4	8	1	9	0	22
Ox052	Kitakyusyu, Fukuoka, Japan	0	4	0	3	1	8
Ox053	Konan, Shiga, Japan	1	3	8	12	0	24
Ox054	Niiza, Saitama, Japan	1	4	15	3	0	23
Ox055	Nishihara, Okinawa, Japan	15	0	0	0	3	18
Ox056	Kushimoto, Wakayama, Japan	2	2	0	0	1	5
Ox057	Kawasaki, Kanagawa, Japan	0	4	10	5	2	21
Ox058	Minamidaito, Okinawa, Japan	0	0	0	0	2	2
Ox059	Koriyama, Fukushima, Japan	0	2	9	5	1	17
Ox060	Sakura, Chiba, Japan	0	7	2	6	0	15
Ox061	Fukuoka, Japan	1	17	0	0	0	18
Ox062	Hita, Oita, Japan	10	1	12	0	2	25
Ox063	Bunkyo, Tokyo, Japan	1	3	13	0	0	17
Ox064	Sagamihara, Kanagawa, Japan	2	1	7	7	0	17
Ox065	Kobe, Hyogo, Japan	3	8	17	1	0	29
Ox066	Nagasaki, Japan	8	5	0	2	5	20
Ox067	Morioka, Iwate, Japan	1	8	0	8	5	22
Ox068	Nagano, Japan	0	3	0	0	0	3
Ox069	Sapporo, Hokkaido, Japan	1	19	0	4	0	24
Ox070	Matsudo, Chiba, Japan	1	3	5	3	8	20
Ox071	Sakai, Osaka, Japan	0	0	0	1	4	5
Ox072	Fujieda, Shizuoka, Japan	7	0	2	0	0	9
Ox073	Atsugi, Kanagawa, Japan	1	2	3	3	0	9
Ox074	Matsue, Shimane, Japan	0	4	2	3	0	9
Ox075	Nagoya, Aichi, Japan	1	5	4	18	0	28
